# Hackflex library preparation enables low-cost metagenomic profiling

**DOI:** 10.1101/2024.04.23.590092

**Authors:** Samantha L. Goldman, Jon G. Sanders, Daniel D. Sprockett, Abigail Landers, Weiwei Yan, Andrew H. Moeller

## Abstract

Shotgun metagenomic sequencing provides valuable insights into microbial communities, but the high cost of library preparation with standard kits and protocols is a barrier for many. New methods such as Hackflex use diluted commercially available reagents to greatly reduce library preparation costs. However, these methods have not been systematically validated for metagenomic sequencing. Here, we evaluate Hackflex performance by sequencing metagenomic libraries from known mock communities as well as mouse fecal samples prepared by Hackflex, Illumina DNA Prep, and Illumina TruSeq methods. Hackflex successfully recovered all members of the Zymo mock community, performing best for samples with DNA concentrations <1 ng/uL. Furthermore, Hackflex was able to delineate microbiota of individual inbred mice from the same breeding stock at the same mouse facility, and statistical modeling indicated that mouse ID explained a greater fraction of the variance in metagenomic composition than did library preparation method. These results show that Hackflex is suitable for generating inventories of bacterial communities through metagenomic sequencing.
