## Supplementary Tables for "Hackflex library preparation enables low-cost metagenomic profiling"

### Sheet: Supp Table 1
Supplementary Table 1. Sample metadata.
sample_name	host_subject_id	sample_type	dilution	sequencing_meth	Notes
14381.B5	m1082_POST	mouse	1to2	hackflex
14381.C5	m1082_POST	mouse	1to4	hackflex
14381.D5	m1082_POST	mouse	1to8	hackflex
14381.m1082	m1082_POST	mouse	truseq	truseq
14381.A4	m1186_POST	mouse	1to1	hackflex
14381.C4	m1186_POST	mouse	1to4	hackflex
14381.D4	m1186_POST	mouse	1to8	hackflex
14381.m1186	m1186_POST	mouse	truseq	truseq
14381.A6	m1192_POST	mouse	1to1	hackflex
14381.B6	m1192_POST	mouse	1to2	hackflex
14381.C6	m1192_POST	mouse	1to4	hackflex	Failed, only had 1 read
14381.m1192	m1192_POST	mouse	truseq	truseq
14381.E6	m1194_POST	mouse	1to1	hackflex
14381.F6	m1194_POST	mouse	1to2	hackflex
14381.H6	m1194_POST	mouse	1to8	hackflex
14381.m1194	m1194_POST	mouse	truseq	truseq
14381.E4	m1212_POST	mouse	1to1	hackflex
14381.F4	m1212_POST	mouse	1to2	hackflex
14381.G4	m1212_POST	mouse	1to4	hackflex
14381.H4	m1212_POST	mouse	1to8	hackflex
14381.m1212	m1212_POST	mouse	truseq	truseq
m1081_PRE_nextera	m1081_PRE	mouse	nextera	nextera
m1081_PRE_1to1	m1081_PRE	mouse	1to1	hackflex
m1081_PRE_1to2	m1081_PRE	mouse	1to2	hackflex
m1081_PRE_1to4	m1081_PRE	mouse	1to4	hackflex
m1081_PRE_1to8	m1081_PRE	mouse	1to8	hackflex
m1184_PRE_nextera	m1184_PRE	mouse	nextera	nextera
m1184_PRE_1to1	m1184_PRE	mouse	1to1	hackflex
m1184_PRE_1to2	m1184_PRE	mouse	1to2	hackflex
m1184_PRE_1to4	m1184_PRE	mouse	1to4	hackflex
m1184_PRE_1to8	m1184_PRE	mouse	1to8	hackflex
m1187_PRE_nextera	m1187_PRE	mouse	nextera	nextera
m1187_PRE_1to1	m1187_PRE	mouse	1to1	hackflex
m1187_PRE_1to2	m1187_PRE	mouse	1to2	hackflex
m1187_PRE_1to4	m1187_PRE	mouse	1to4	hackflex
m1187_PRE_1to8	m1187_PRE	mouse	1to8	hackflex
m1188_PRE_nextera	m1188_PRE	mouse	nextera	nextera
m1188_PRE_1to1	m1188_PRE	mouse	1to1	hackflex
m1188_PRE_1to2	m1188_PRE	mouse	1to2	hackflex
m1188_PRE_1to4	m1188_PRE	mouse	1to4	hackflex
m1188_PRE_1to8	m1188_PRE	mouse	1to8	hackflex
m1212_PRE_nextera	m1212_PRE	mouse	nextera	nextera
m1212_PRE_1to1	m1212_PRE	mouse	1to1	hackflex
m1212_PRE_1to2	m1212_PRE	mouse	1to2	hackflex
m1212_PRE_1to4	m1212_PRE	mouse	1to4	hackflex
m1212_PRE_1to8	m1212_PRE	mouse	1to8	hackflex
14381.A1	Zymo	zymo	10nguL	hackflex
14381.A3	Zymo	zymo	10nguL	hackflex
14381.B1	Zymo	zymo	5nguL	hackflex
14381.B2	Zymo	zymo	5nguL	hackflex
14381.B3	Zymo	zymo	5nguL	hackflex
14381.C1	Zymo	zymo	2.5nguL	hackflex
14381.C3	Zymo	zymo	2.5nguL	hackflex
14381.D1	Zymo	zymo	1.25nguL	hackflex
14381.D2	Zymo	zymo	1.25nguL	hackflex
14381.D3	Zymo	zymo	1.25nguL	hackflex
14381.E1	Zymo	zymo	0.625nguL	hackflex
14381.E2	Zymo	zymo	0.625nguL	hackflex
14381.E3	Zymo	zymo	0.625nguL	hackflex
14381.F1	Zymo	zymo	0.3125nguL	hackflex
14381.F3	Zymo	zymo	0.3125nguL	hackflex
14381.G1	Zymo	zymo	0.15625nguL	hackflex
14381.G2	Zymo	zymo	0.15625nguL	hackflex
14381.G3	Zymo	zymo	0.15625nguL	hackflex

### Sheet: Supp Table 2
Supplementary Table 2. PERMANOVA formulae and tables.
Statistics for Zymo mock community	Df	Sum Sq	Mean Sq	F value	Pr(>F)	FDR-corrected p value
Domain	1	0.1086	0.1086	1.172	0.311	1
Gram	1	0.2773	0.27735	4.697	0.0733	0.2665
GC content	1,8			1.266	0.2932	1
Genome size	1,8			0.4167	0.5366	1
Genome size (bacteria only)	1,6			21.34	0.003617	0.018085
Genome size (bacteria only, no Lactobacillus)	1,5			15.21	0.01142	0.0571
Mouse Truseq vs Hackflex GC content	1,36			0.4138	0.5241	0.197
Mouse Truseq vs Hackflex gram status	36	1.595	1.5952	2.876	0.0985	1
Statistics for Mouse TruSeq vs Hackflex
adonis2(formula = deicodematrix ~ mouse_id* lib_meth, data = md_mice)
	Df	SumOfSqs	R2	F	Pr(>F)
host_subject_id	4	12.7698	0.308991	1.43067	0.227
library_meth	5	6.24319	0.151067	0.559566	0.914
Residual	10	22.3144	0.539942	NA	NA
Total	19	41.3274	1	NA	NA
adonis2(formula = deicodematrix ~ lib_meth * mouse_id, data = md_mice)
	Df	SumOfSqs	R2	F	Pr(>F)
library_meth	5	9.2766	0.224466	0.831445	0.714
host_subject_id	4	9.73639	0.235592	1.09082	0.423
Residual	10	22.3144	0.539942	NA	NA
Total	19	41.3274	1	NA	NA
Statistics for Mouse Illumina DNA Prep vs Hackflex
adonis2(formula = mice_deicode_matrix_nextera ~ mouse_id * lib_meth, data = metadata_nextera)
	Df	SumOfSqs	R2	F	Pr(>F)
mouse_id	4	11.872	0.22219	1.505	0.18
lib_meth	1	2.824	0.05285	1.4318	0.235
mouse_id:lib_meth	4	9.155	0.17133	1.1605	0.319
Residual	15	29.582	0.55363	NA	NA
Total	24	53.432	1	NA	NA
adonis2(formula = mice_deicode_matrix_nextera ~ mouse_id * lib_meth, data = metadata_nextera)
	Df	SumOfSqs	R2	F	Pr(>F)
lib_meth	1	2.824	0.05285	1.4318	0.228
mouse_id	4	11.872	0.22219	1.505	0.197
lib_meth:mouse_id	4	9.155	0.17133	11.1605.1605	0.338
Residual	15	29.582	0.55363	NA	NA
Total	24	53.432	1	NA	NA

### Sheet: Supp Table 3
Supplementary Table 3. Mock DNA Community MIQ Scores.
Sample	MIQ_Score	ID	DNA Concentration, ng/uL	run_prefix	kraken_customdb_percentage_classified	minimap2_percentage_mapped
A1	52	10-Rep1	10	12819_11845_147327_H5W2HAFX3_MG_test_A1_64578656_CTGATCGT_TAACCGGT_R	70.75	98.25
A3	45	10-Rep2	10	12819_11845_147327_H5W2HAFX3_MG_test_A3_5d0c4e2a_TGAGCTAG_CCTTGTAG_R	65.06	61.13
B1	65	5-Rep1	5	12819_11845_147327_H5W2HAFX3_MG_test_B1_89cea633_TACGCTAC_CGACGTTA_R	78.93	97.99
B2	62	5-Rep2	5	12819_11845_147327_H5W2HAFX3_MG_test_B2_602a285d_TGGACTCT_ATGCACGA_R	74.22	97.86
B3	65	5-Rep3	5	12819_11845_147327_H5W2HAFX3_MG_test_B3_7d766f08_AGAGTAGC_CCTGATTG_R	76.73	98.1
C1	62	2.5-Rep1	2.5	12819_11845_147327_H5W2HAFX3_MG_test_C1_c339aae2_CCTTGATC_CAGTCCAA_R	76.87	97.36
C3	68	2.5-Rep2	2.5	12819_11845_147327_H5W2HAFX3_MG_test_C3_776d34f0_ACCACGAT_AACGTCTG_R	81.29	97.9
D1	67	1.25-Rep1	1.25	12819_11845_147327_H5W2HAFX3_MG_test_D1_6999f358_TGTGACTG_ATGACGTC_R	94.44	96.85
D2	67	1.25-Rep2	1.25	12819_11845_147327_H5W2HAFX3_MG_test_D2_ae2d63e0_GTCATCGA_GAAGTTGG_R	79.17	98.02
D3	69	1.25-Rep3	1.25	12819_11845_147327_H5W2HAFX3_MG_test_D3_b6ed4025_AGCACTTC_CATACCAC_R	81.1	97.91
E1	70	0.625-Rep1	0.625	12819_11845_147327_H5W2HAFX3_MG_test_E1_7f2035c3_GAGCAGTA_GTTACGCA_R	83.53	97.87
E2	73	0.625-Rep2	0.625	12819_11845_147327_H5W2HAFX3_MG_test_E2_2b6aee84_AGTTCGTC_TGAAGACG_R	85.32	98
E3	68	0.625-Rep3	0.625	12819_11845_147327_H5W2HAFX3_MG_test_E3_94da995c_TTGCGAAG_ACTGAGGT_R	81.13	98.01
F1	72	0.3125-Rep1	0.3125	12819_11845_147327_H5W2HAFX3_MG_test_F1_77dc634a_TGGTAGCT_GTGAAGTG_R	85.94	97.77
F3	74	0.3125-Rep2	0.3125	12819_11845_147327_H5W2HAFX3_MG_test_F3_4496b792_GATGTGTG_ATCCGGTA_R	87.12	98.53
G1	74	0.15625-Rep1	0.15625	12819_11845_147327_H5W2HAFX3_MG_test_G1_44f10a93_GTTGACCT_GAATCCGA_R	88.31	97.87
G2	75	0.15625-Rep2	0.15625	12819_11845_147327_H5W2HAFX3_MG_test_G2_58358272_CGTGTGTA_GTGCCATA_R	88.43	98.22
G3	74	0.15625-Rep3	0.15625	12819_11845_147327_H5W2HAFX3_MG_test_G3_1c7243d3_ACGACTTG_CTTAGGAC_R	88.27	98.34
				Mean	81.4783	95.8878
Samples from Gaulke et al. 2021 mSystems
Zymo mock community library prepped with Illumina DNA Prep
Sample	MIQ_Score
s566	86
s567	87
s568	86
s569	86
s570	89
Mean	86.8
Median	86

### Sheet: Supp Table 4
Supplementary Table 4. Mouse metadata.
TruSeq vs. Hackflex Samples
Mouse_ID	Genotype	Sex	Cage_Number	DOB
m1082	C57	Male	c7	2020-01-05
m1186	C57	Female	c18	2020-01-27
m1192	C57	Female	c21	2020-01-27
m1194	C57	Female	c21	2020-01-27
m1212	C57	Male	c23	2020-01-31
Illumina DNA Prep vs. Hackflex Samples
m1081	C57	Male	c7	2020-01-05
m1184	C57	Female	c18	2020-01-27
m1187	C57	Female	c22	2020-01-27
m1188	C57	Female	c22	2020-01-27
m1212	C57	Male	c23	2020-01-31

### Sheet: Supp Table 5
Supplementary Table 5. Reference genomes used for bias analyses.
clade_name	GC_content	gram_status	NCBI_reference_genome
k__Bacteria|p__Actinobacteria|c__Actinobacteria|o__Bifidobacteriales|f__Bifidobacteriaceae|g__Bifidobacterium|s__Bifidobacterium_pseudolongum	63.5	pos	GCF_002282915.1
k__Bacteria|p__Actinobacteria|c__Coriobacteriia|o__Eggerthellales|f__Eggerthellaceae|g__Adlercreutzia|s__Adlercreutzia_caecimuris	64	pos	GCF_000403355.2
k__Bacteria|p__Actinobacteria|c__Coriobacteriia|o__Eggerthellales|f__Eggerthellaceae|g__Adlercreutzia|s__Adlercreutzia_mucosicola	64.5	pos	GCF_000422625.1
k__Bacteria|p__Actinobacteria|c__Coriobacteriia|o__Eggerthellales|f__Eggerthellaceae|g__Adlercreutzia|s__Adlercreutzia_muris	65	pos	GCF_008831045.1
k__Bacteria|p__Bacteroidetes|c__Bacteroidia|o__Bacteroidales|f__Bacteroidaceae|g__Bacteroides|s__Bacteroides_acidifaciens	43	neg	GCF_910575425.1
k__Bacteria|p__Bacteroidetes|c__Bacteroidia|o__Bacteroidales|f__Bacteroidaceae|g__Bacteroides|s__Bacteroides_caecimuris	42.5	neg	GCF_001688725.2
k__Bacteria|p__Bacteroidetes|c__Bacteroidia|o__Bacteroidales|f__Bacteroidaceae|g__Bacteroides|s__Bacteroides_thetaiotaomicron	43	neg	GCF_014131755.1
k__Bacteria|p__Bacteroidetes|c__Bacteroidia|o__Bacteroidales|f__Bacteroidaceae|g__Bacteroides|s__Bacteroides_uniformis	46.5	neg	GCF_018292165.1
k__Bacteria|p__Bacteroidetes|c__Bacteroidia|o__Bacteroidales|f__Bacteroidales_unclassified|g__Phocaeicola|s__Phocaeicola_sartorii	44	neg	GCF_013358205.1
k__Bacteria|p__Bacteroidetes|c__Bacteroidia|o__Bacteroidales|f__Bacteroidales_unclassified|g__Phocaeicola|s__Phocaeicola_vulgatus	42.5	neg	GCF_020885855.1
k__Bacteria|p__Bacteroidetes|c__Bacteroidia|o__Bacteroidales|f__Muribaculaceae|g__Duncaniella|s__Duncaniella_dubosii	48	neg	GCF_004803915.1
k__Bacteria|p__Bacteroidetes|c__Bacteroidia|o__Bacteroidales|f__Muribaculaceae|g__Duncaniella|s__Duncaniella_freteri	48.5	neg	GCF_004766125.1
k__Bacteria|p__Bacteroidetes|c__Bacteroidia|o__Bacteroidales|f__Muribaculaceae|g__Duncaniella|s__Duncaniella_muris	51	neg	GCF_003024805.1
k__Bacteria|p__Bacteroidetes|c__Bacteroidia|o__Bacteroidales|f__Muribaculaceae|g__Muribaculum|s__Muribaculum_gordoncarteri	49.5	neg	GCF_004803695.1
k__Bacteria|p__Bacteroidetes|c__Bacteroidia|o__Bacteroidales|f__Muribaculaceae|g__Muribaculum|s__Muribaculum_intestinale	50	neg	GCF_001688845.2
k__Bacteria|p__Bacteroidetes|c__Bacteroidia|o__Bacteroidales|f__Rikenellaceae|g__Alistipes|s__Alistipes_finegoldii	57.5	neg	GCF_027677115.1
k__Bacteria|p__Bacteroidetes|c__Bacteroidia|o__Bacteroidales|f__Tannerellaceae|g__Parabacteroides|s__Parabacteroides_goldsteinii	43.5	neg	GCF_020091425.1
k__Bacteria|p__Firmicutes|c__Bacilli|o__Bacillales|f__Staphylococcaceae|g__Staphylococcus|s__Staphylococcus_nepalensis	33	pos	GCF_002442935.1
k__Bacteria|p__Firmicutes|c__Bacilli|o__Bacillales|f__Staphylococcaceae|g__Staphylococcus|s__Staphylococcus_xylosus	33	pos	GCF_000709415.1
k__Bacteria|p__Firmicutes|c__Bacilli|o__Lactobacillales|f__Lactobacillaceae|g__Lactobacillus|s__Lactobacillus_johnsonii	34.5	pos	GCF_014058685.1
k__Bacteria|p__Firmicutes|c__Bacilli|o__Lactobacillales|f__Lactobacillaceae|g__Ligilactobacillus|s__Ligilactobacillus_murinus	40	pos	GCF_003288115.1
k__Bacteria|p__Firmicutes|c__Bacilli|o__Lactobacillales|f__Lactobacillaceae|g__Limosilactobacillus|s__Limosilactobacillus_reuteri	38.5	pos	GCF_003703885.1
k__Bacteria|p__Firmicutes|c__Bacilli|o__Lactobacillales|f__Streptococcaceae|g__Lactococcus|s__Lactococcus_petauri	38	pos	GCF_023499275.1
k__Bacteria|p__Firmicutes|c__Bacilli|o__Lactobacillales|f__Streptococcaceae|g__Streptococcus|s__Streptococcus_danieliae	44.5	pos	GCF_009767945.1
k__Bacteria|p__Firmicutes|c__Clostridia|o__Clostridiales|f__Lachnospiraceae|g__Acetatifactor|s__Acetatifactor_muris	47.5	pos	GCF_900248245.1
k__Bacteria|p__Firmicutes|c__Clostridia|o__Clostridiales|f__Lachnospiraceae|g__Schaedlerella|s__Schaedlerella_arabinosiphila	48	pos	GCF_003885045.1
k__Bacteria|p__Firmicutes|c__Clostridia|o__Clostridiales|f__Ruminococcaceae|g__Acutalibacter|s__Acutalibacter_muris	54.5	pos	GCF_002201475.1
k__Bacteria|p__Firmicutes|c__Erysipelotrichia|o__Erysipelotrichales|f__Erysipelotrichaceae|g__Faecalibaculum|s__Faecalibaculum_rodentium	54	pos	GCF_001564455.1
k__Bacteria|p__Proteobacteria|c__Betaproteobacteria|o__Burkholderiales|f__Sutterellaceae|g__Parasutterella|s__Parasutterella_excrementihominis	48	neg	GCF_000205025.1
k__Bacteria|p__Proteobacteria|c__Epsilonproteobacteria|o__Campylobacterales|f__Helicobacteraceae|g__Helicobacter|s__Helicobacter_ganmani	36.5	neg	GCF_003364315.1
k__Bacteria|p__Proteobacteria|c__Epsilonproteobacteria|o__Campylobacterales|f__Helicobacteraceae|g__Helicobacter|s__Helicobacter_hepaticus	36	neg	GCF_000007905.1
k__Bacteria|p__Proteobacteria|c__Epsilonproteobacteria|o__Campylobacterales|f__Helicobacteraceae|g__Helicobacter|s__Helicobacter_japonicus	36	neg	GCF_947428325.1
k__Bacteria|p__Proteobacteria|c__Epsilonproteobacteria|o__Campylobacterales|f__Helicobacteraceae|g__Helicobacter|s__Helicobacter_typhlonius	39	neg	GCF_001460635.1
k__Bacteria|p__Proteobacteria|c__Gammaproteobacteria|o__Enterobacterales|f__Enterobacteriaceae|g__Escherichia|s__Escherichia_coli	51	neg	GCF_000005845.2
k__Bacteria|p__Proteobacteria|c__Gammaproteobacteria|o__Enterobacterales|f__Enterobacteriaceae|g__Kosakonia|s__Kosakonia_cowanii	56	neg	GCF_025758125.1
k__Bacteria|p__Proteobacteria|c__Gammaproteobacteria|o__Enterobacterales|f__Enterobacteriaceae|g__Siccibacter|s__Siccibacter_turicensis	58	neg	GCF_004168465.1
k__Bacteria|p__Proteobacteria|c__Gammaproteobacteria|o__Enterobacterales|f__Erwiniaceae|g__Pantoea|s__Pantoea_agglomerans	55	neg	GCF_019048385.1
k__Bacteria|p__Verrucomicrobia|c__Verrucomicrobiae|o__Verrucomicrobiales|f__Akkermansiaceae|g__Akkermansia|s__Akkermansia_muciniphila	55.5	neg	GCF_009731575.1
